# T cell correction pipeline for Inborn Errors of Immunity

**DOI:** 10.1101/2024.09.03.610811

**Authors:** Katariina Mamia, Solrun Kolbeinsdottir, Zhuokun Li, Kornel Labun, Anna Komisarczuk, Salla Keskitalo, Ganna Reint, Frida Høsøien Haugen, Britt Olaug Lindestad, Thea Johanne Gjerdingen, Antti Tuhkala, Carolina Wieczorek Ervik, Pavel Kopcil, Nail Fatkhutdinov, Monika Szymanska, Eero Tölö, Virpi Glumoff, Janna Saarela, Trond Melbye Michelsen, Camilla Schalin-Jäntti, Johanna Olweus, Eira Leinonen, Markku Varjosalo, Eivind Valen, Timo Hautala, Martin Enge, Timi Martelius, Shiva Dahal-Koirala, Emma Haapaniemi

## Abstract

CRISPR/Cas9 gene editing technology is a promising tool for correcting pathogenic variants for autologous cell therapies for Inborn Errors of Immunity (IEI). The present IEI correction strategies mainly focus on the knock-in of therapeutic cDNAs, or knockout of the disease-causing gene when feasible. These strategies address many single-gene defects but may disrupt gene expression and require significant optimization for each newly discovered IEI-causing gene, highlighting the need for complementary platforms that can precisely correct diverse pathogenic variants. Here, we present a safe and efficient T cell single nucleotide variant (SNV) correction pipeline based on homology-directed repair (HDR), suitable for diverse monogenic mutations. By using founder mutations of Deficiency of ADA2 (DADA2), Autoimmune polyendocrinopathy-candidiasis-ectodermal dystrophy (APECED) and Cartilage Hair Hypoplasia (CHH) as IEI models, we show that our pipeline can achieve up to 80% bi-allelic editing, with resultant functional correction of the disease phenotype in patient T cells. We do not find detectable pre-malignant off-target effects or karyotypic, transcriptomic or proteomic aberrations upon profiling patient T cells with GUIDE-seq, single cell RNA sequencing, PacBio based long-read whole genome sequencing, and high-throughput proteomics. This study demonstrates that HDR-based SNV editing is a safe and effective option for IEI T cell correction and that it could be developed to an autologous T cell therapy, as the presented protocol is scalable for a GMP-compatible workflow. This study is a step towards the development of gene correction platform that targets a broad number of monogenic mutations.

GRAPHICAL ABSTRACT.
