## Supplementary Table 5_ Mass spectrometry significant hits DADA2 patients for "T cell correction pipeline for Inborn Errors of Immunity"

### Sheet: MUT_uned vs HD_uned
Massspec ID	Comparison	Name	significant	fold_change	p_value_adj	p_value	p_value_adj_neg_log10	Highlight	Gene	Gene name	Function
A7E2Y1;P11055;P12882;P12883;P13533;P13535;P35579;P35580;P35749;Q7Z406;Q9UKX2;Q9UKX3;Q9Y623	MUT_uned vs HD_uned	A7E2Y1;P11055;P12882;P12883;P13533;P13535;P35579;P35580;P35749;Q7Z406;Q9UKX2;Q9UKX3;Q9Y623	TRUE	4.49684	0.000208742	8.068e-07	3.68039	A7E2Y1;P11055;P12882;P12883;P13533;P13535;P35579;P35580;P35749;Q7Z406;Q9UKX2;Q9UKX3;Q9Y623	MYH1/2/3/4/6/7/7B/8/9/11/13/14	Myosin-1/2/3/4/6/7/7B/8/9/11/13/14	Muscle contraction									Upregulated
P01893;P04439	MUT_uned vs HD_uned	P01893;P04439	TRUE	3.18409	0.00969519	0.000241238	2.01344	P01893;P04439	HLA-A/H	Putative HLA class I histocompatibility antigen, alpha chain A/H	Antigen presentation									Downregulated
HLA-DRB1	MUT_uned vs HD_uned	HLA-DRB1	TRUE	3.00151	0.0343516	0.00185056	1.46405	HLA-DRB1	HLA-DRB1	HLA class II histocompatibility antigen, DRB1 beta chain	Antigen presentation
Q6NSJ5;Q6P9F7;Q8IWT6;Q8TDW0	MUT_uned vs HD_uned	Q6NSJ5;Q6P9F7;Q8IWT6;Q8TDW0	TRUE	2.87651	0.00220572	2.46415e-05	2.65645	Q6NSJ5;Q6P9F7;Q8IWT6;Q8TDW0	LRRC8A/B/C/E	Volume-regulated anion channel subunit LRRC8A/B/C/E	Maintenance of constant cell volume
P62701;P22090	MUT_uned vs HD_uned	P62701;P22090	TRUE	2.51942	0.00192483	1.87792e-05	2.71561	P62701;P22090	RPS4X/RPS4Y1	Small ribosomal subunit protein eS4, X isoform/Y isoform 1	synthesis of proteins
HLA-DRB5	MUT_uned vs HD_uned	HLA-DRB5	TRUE	2.46679	0.0366032	0.00203818	1.43648	HLA-DRB5	HLA-DRB5	MHC class II antigen	Antigen presentation
O94804;Q9H2G2	MUT_uned vs HD_uned	O94804;Q9H2G2	TRUE	2.39145	8.83122e-05	2.667e-07	4.05398	O94804;Q9H2G2	STK10/SLK	Serine/threonine-protein kinase 10; STE20-like serine/threonine-protein kinase	STK10: Serine/threonine-protein kinase involved in regulation of lymphocyte migration. Phosphorylates MSN, and possibly PLK1. Involved in regulation of lymphocyte migration by mediating phosphorylation of ERM proteins such as MSN. Acts as a negative regulator of MAP3K1/MEKK1. May also act as a cell cycle regulator by acting as a polo kinase kinase: mediates phosphorylation of PLK1 in vitro; howev…
O43739;Q15438;Q99418;Q9UIA0	MUT_uned vs HD_uned	O43739;Q15438;Q99418;Q9UIA0	TRUE	2.35489	0.0322806	0.0017039	1.49106	O43739;Q15438;Q99418;Q9UIA0	CYTH1/CYTH2/CYTH3/CYTH4	Cytohesin-1-4	Promotes guanine-nucleotide exchange
Q9BYP7;Q9H4A3;Q9Y3S1	MUT_uned vs HD_uned	Q9BYP7;Q9H4A3;Q9Y3S1	TRUE	2.28593	0.0236406	0.00102512	1.62634	Q9BYP7;Q9H4A3;Q9Y3S1	WNK1/WNK2/WNK3	Serine/threonine-protein kinase WNK1-3	Electrolyte homeostasis
O75190;Q8WWF6	MUT_uned vs HD_uned	O75190;Q8WWF6	TRUE	2.14714	0.000149817	4.728e-07	3.82444	O75190;Q8WWF6	DNAJB6	DnaJ homolog subfamily B	Has a stimulatory effect on the ATPase activity of HSP70 in a dose-dependent and time-dependent manner and hence acts as a co-chaperone of HSP70
OXA1L	MUT_uned vs HD_uned	OXA1L	TRUE	2.08114	0.00386114	5.68222e-05	2.41328	OXA1L	OXA1L	Mitochondrial inner membrane protein OXA1L	Involved in the insertion and assembly of proteins into the mitochondrial inner membrane, crucial for mitochondrial function and biogenesis
Q7Z7H5;Q9BVK6	MUT_uned vs HD_uned	Q7Z7H5;Q9BVK6	TRUE	2.07684	4.1643e-06	3e-09	5.38046	Q7Z7H5;Q9BVK6	TMED4/TMED9	Transmembrane emp24 domain-containing protein 4/9	Involved in vesicular protein trafficking, mainly in the early secretory pathway
GALC	MUT_uned vs HD_uned	GALC	TRUE	1.98044	0.00986741	0.000255238	2.0058	GALC	GALC	Galactocerebrosidase	Enzyme that breaks down galactocerebroside, a major component of myelin
P45973;Q13185	MUT_uned vs HD_uned	P45973;Q13185	TRUE	1.81321	0.00891118	0.000204508	2.05006	P45973;Q13185	CBX5,CBX3	Chromobox protein homolog 5/3	Transcriptional silencing in heterochromatin-like complexes ??
RPS29	MUT_uned vs HD_uned	RPS29	TRUE	1.79592	0.000207991	7.788e-07	3.68196	RPS29	RPS29	Ribosomal Protein S29	Component of the 40S subunit of the ribosome, essential for protein synthesis
Q8TDR2;Q8N165	MUT_uned vs HD_uned	Q8TDR2;Q8N165	TRUE	1.76486	0.022194	0.000900736	1.65376	Q8TDR2;Q8N165	STK35/PDK1L	Serine/threonine-protein kinase 35/PDK1L	a kinase involved in various cellular processes including cell growth, survival, and metabolism
CXCL9	MUT_uned vs HD_uned	CXCL9	TRUE	1.75351	0.0104358	0.000284876	1.98147	CXCL9	CXCL9	C-X-C Motif Chemokine Ligand 9	It plays a key role in immune surveillance and the regulation of immune cell trafficking
Q8N6H7;Q9NP61	MUT_uned vs HD_uned	Q8N6H7;Q9NP61	TRUE	1.72583	0.011422	0.000328353	1.94226	Q8N6H7;Q9NP61	ARFG2	ADP-ribosylation factor GTPase-activating protein 2	A member of the ADP-ribosylation factor (ARF) family, involved in regulating vesicle trafficking between the endoplasmic reticulum and the Golgi apparatus
O60814;P06899;P23527;P33778;P57053;P58876;P62807;Q16778;Q5QNW6;Q93079;Q96A08;Q99877;Q99879;Q99880	MUT_uned vs HD_uned	O60814;P06899;P23527;P33778;P57053;P58876;P62807;Q16778;Q5QNW6;Q93079;Q96A08;Q99877;Q99879;Q99880	TRUE	1.71323	0.0300669	0.00150141	1.52191	O60814;P06899;P23527;P33778;P57053;P58876;P62807;Q16778;Q5QNW6;Q93079;Q96A08;Q99877;Q99879;Q99880	Histone H2B	Histone H2B	Core component of nucleosome
P0DMM9;P0DMN0	MUT_uned vs HD_uned	P0DMM9;P0DMN0	TRUE	1.63299	0.0487386	0.00323809	1.31213	P0DMM9;P0DMN0	ST1A3/4	Sulfotransferase 1A3/4	Sulfotransferase that utilizes 3'-phospho-5'-adenylyl sulfate (PAPS) as sulfonate donor to catalyze the sulfate conjugation of phenolic monoamines
O43237;Q9Y6G9	MUT_uned vs HD_uned	O43237;Q9Y6G9	TRUE	1.6023	0.000254368	1.0674e-06	3.59454	O43237;Q9Y6G9	DC1L2/1	Cytoplasmic dynein 1 light intermediate chain 2/1	Acts as one of several non-catalytic accessory components of the cytoplasmic dynein 1 complex that are thought to be involved in linking dynein to cargos and to adapter proteins that regulate dynein function. Cytoplasmic dynein 1 acts as a motor for the intracellular retrograde motility of vesicles and organelles along microtubules.
SLC25A40	MUT_uned vs HD_uned	SLC25A40	TRUE	1.59253	0.00986741	0.00026215	2.0058	SLC25A40	SLC25A40		Mitochondrial glutathione transporter
ZNHIT3	MUT_uned vs HD_uned	ZNHIT3	TRUE	1.5733	0.00112699	8.576e-06	2.94808	ZNHIT3	ZNHIT3	Zinc finger HIT domain-containing protein 3	transcription factor involved in regulating gene expression
MLX	MUT_uned vs HD_uned	MLX	TRUE	1.56744	0.011422	0.000327689	1.94226	MLX	MLX	Max-like Protein X)	MLX is a transcription factor that forms a heterodimer with MAX (a related protein) to regulate the expression of genes involved in cellular metabolism, growth, and differentiation.
P62854;Q5JNZ5	MUT_uned vs HD_uned	P62854;Q5JNZ5	TRUE	1.53651	0.00359558	4.90761e-05	2.44423	P62854;Q5JNZ5	RS26/RS26L	Small ribosomal subunit protein eS26/Putative ribosomal protein eS26-like	Component of the small ribosomal subunit
Q13362;Q14738;Q15173;Q16537	MUT_uned vs HD_uned	Q13362;Q14738;Q15173;Q16537	TRUE	1.4586	3e-10	0	9.45918	Q13362;Q14738;Q15173;Q16537	PPP2R5C/D/B/E	Serine/threonine-protein phosphatase 2A 56 kDa regulatory subunit gamma/delta/beta/epsilon	Modulate substrate selectivity and catalytic activity, and also might direct the localization of the catalytic enzyme to a particular subcellular compartment
P51531;P51532;Q6ZRS2	MUT_uned vs HD_uned	P51531;P51532;Q6ZRS2	TRUE	1.38955	4.07541e-05	8.37e-08	4.38983	P51531;P51532;Q6ZRS2	SMARCA2,SMARCA4,SRCAP		nvolved in transcriptional activation and repression of select genes by chromatin remodeling
P17812;Q9NRF8	MUT_uned vs HD_uned	P17812;Q9NRF8	TRUE	1.35541	0.004049	6.28327e-05	2.39265	P17812;Q9NRF8	CTPS1/2	CTP synthase 1/2	Catalyzes the ATP-dependent amination of UTP to CTP with either L-glutamine or ammonia as the source of nitrogen.
P01889;P10321	MUT_uned vs HD_uned	P01889;P10321	TRUE	1.31691	0.0280202	0.00133011	1.55253	P01889;P10321	HLA-B, HLA-C		Antigen presentation
P60510;P62714;P67775	MUT_uned vs HD_uned	P60510;P62714;P67775	TRUE	1.284	7.59e-08	0	7.11956	P60510;P62714;P67775	PPP4C/PPP2CA/PPP2CB		Protein phosphatase, Catalytic subunit of protein phosphatase 2A
P62891;Q59GN2	MUT_uned vs HD_uned	P62891;Q59GN2	TRUE	1.28089	0.00192483	1.88321e-05	2.71561	P62891;Q59GN2	RPL39/RPL39P5		RNA-binding component of the large ribosomal subunit.
O94776;Q13330;Q9BTC8	MUT_uned vs HD_uned	O94776;Q13330;Q9BTC8	TRUE	1.27756	0.000501277	2.6735e-06	3.29992	O94776;Q13330;Q9BTC8	MTA2/1/3		May function as a transcriptional coregulator. Acts as a component of the histone deacetylase NuRD complex which participates in the remodeling of chromatin
RPL29	MUT_uned vs HD_uned	RPL29	TRUE	1.25979	0.0167175	0.000561355	1.77683	RPL29	RPL29	Ribosomal Protein L29	Component of the 60S subunit of the ribosome, playing a role in protein synthesis.
CDRT15	MUT_uned vs HD_uned	CDRT15	TRUE	1.23877	0.0417105	0.00252409	1.37975	CDRT15	CDRT15	CMT1A duplicated region transcript 15	The specific function of CDRT15 is not well-characterized, but it is thought to be involved in transcription regulation or other genomic processes.
P27448;Q7KZI7;Q9P0L2	MUT_uned vs HD_uned	P27448;Q7KZI7;Q9P0L2	TRUE	1.22785	0.004049	6.31042e-05	2.39265	P27448;Q7KZI7;Q9P0L2	MARK1/2/3	MAP/microtubule affinity-regulating kinase 1/2/3	Involved in cell polarity and microtubule dynamics regulation
RPL6	MUT_uned vs HD_uned	RPL6	TRUE	1.20302	0.0460785	0.00297358	1.3365	RPL6	RPL6	Ribosomal Protein L6	Component of the 60S subunit of the ribosome, essential for protein synthesis
PON2	MUT_uned vs HD_uned	PON2	TRUE	1.19429	0.0046403	7.48017e-05	2.33345	PON2	PON2	Paraoxonase 2	Protects cells from oxidative stress by hydrolyzing specific oxidized lipids
ZZZ3	MUT_uned vs HD_uned	ZZZ3	TRUE	1.19032	0.00595209	0.000116468	2.22533	ZZZ3	ZZZ3	ZZ-type zinc finger 3	Involved in chromatin remodeling and transcriptional regulation as part of the ATAC complex.
O60825;P16118;Q16875;Q16877	MUT_uned vs HD_uned	O60825;P16118;Q16875;Q16877	TRUE	1.17036	0.00313021	4.03908e-05	2.50443	O60825;P16118;Q16875;Q16877	PFKB1/2/3/4	6-phosphofructo-2-kinase/fructose-2,6-bisphosphatase 1/2/3/4	Synthesis and degradation of fructose 2,6-bisphosphate.
TRAV17	MUT_uned vs HD_uned	TRAV17	TRUE	1.16173	0.00724531	0.000150525	2.13994	TRAV17	TRAV17	T cell receptor alpha variable 17	Antigen recognition in T cells
P60709;P63261;Q6S8J3;Q9BYX7;A5A3E0;P0CG38;P0CG39	MUT_uned vs HD_uned	P60709;P63261;Q6S8J3;Q9BYX7;A5A3E0;P0CG38;P0CG39	TRUE	1.15956	6.2727e-06	5.3e-09	5.20255	P60709;P63261;Q6S8J3;Q9BYX7;A5A3E0;P0CG38;P0CG39	ACTB,ACTG1, POTEE, POTEKP, POTEKF, POTEKI, POTEKJ	Actin, POTE ankyrin domain family member	Cell motility and interactions
O60814;P06899;P23527;P33778;P57053;P58876;P62807;Q16778;Q5QNW6;Q8N257;Q93079;Q96A08;Q99877;Q99879;Q99880	MUT_uned vs HD_uned	O60814;P06899;P23527;P33778;P57053;P58876;P62807;Q16778;Q5QNW6;Q8N257;Q93079;Q96A08;Q99877;Q99879;Q99880	TRUE	1.15132	0.00587678	0.000113575	2.23086	O60814;P06899;P23527;P33778;P57053;P58876;P62807;Q16778;Q5QNW6;Q8N257;Q93079;Q96A08;Q99877;Q99879;Q99880	Histone 2B		Main component of nucleosome
AHCYL2	MUT_uned vs HD_uned	AHCYL2	TRUE	1.143	0.0466127	0.0030413	1.3315	AHCYL2	AHCYL2	Adenosylhomocysteinase-Like 2	its specific functions are less well characterized. It is believed to be involved in processes related to cellular methylation and metabolism, possibly influencing cellular signaling and gene expression through its enzymatic activity or regulatory roles.
Q9UHC7;Q13434	MUT_uned vs HD_uned	Q9UHC7;Q13434	TRUE	1.13035	0.0122717	0.000364639	1.91109	Q9UHC7;Q13434	MKRN1, MKRN4	E3 ubiquitin-protein ligase makorin-1/4	E3 ubiquitin ligase catalyzing the covalent attachment of ubiquitin moieties onto substrate proteins.
Q9UGR2;Q8IWR0	MUT_uned vs HD_uned	Q9UGR2;Q8IWR0	TRUE	1.12486	3.5633e-06	2.2e-09	5.44815	Q9UGR2;Q8IWR0	ZC3H7B, ZC3H7A	Zinc finger CCCH domain-containing protein	May be a specific regulator of miRNA biogenesis
P05204;Q15651	MUT_uned vs HD_uned	P05204;Q15651	TRUE	1.12378	0.000149817	5.063e-07	3.82444	P05204;Q15651	HMGN2/3	High mobility group nucleosome-binding domain-containing protein	Binds to the inner side of the nucleosomal DNA thus altering the interaction between the DNA and the histone octamer
HMGXB3	MUT_uned vs HD_uned	HMGXB3	TRUE	1.09539	0.00545286	9.81371e-05	2.26338	HMGXB3	HMGXB3	High Mobility Group Box 3	chromatin architecture and transcription regulation
RPL13A	MUT_uned vs HD_uned	RPL13A	TRUE	1.06696	0.03052	0.00156272	1.51541	RPL13A	RPL13A	Ribosomal Protein L13A	component of the 60S ribosomal subunit, essential for protein synthesis
P16989;P67809	MUT_uned vs HD_uned	P16989;P67809	TRUE	1.03241	0.019081	0.000705252	1.7194	P16989;P67809	YBX1/3	Y-box-binding protein 1/3	DNA/RNA binding protein
SELPLG	MUT_uned vs HD_uned	SELPLG	TRUE	1.02579	0.00843078	0.000189528	2.07413	SELPLG	SELPLG	P-selectin glycoprotein ligand-1	adhesion and migration of leukocytes during inflammation and immune responses
DCUN1D4	MUT_uned vs HD_uned	DCUN1D4	TRUE	1.01249	0.033741	0.00180545	1.47184	DCUN1D4	DCUN1D4	DCUN1D Domain Containing 4	regulation of protein degradation and cellular signaling processes.
DNAJC5	MUT_uned vs HD_uned	DNAJC5	TRUE	1.00948	0.0265974	0.00123455	1.57516	DNAJC5	DNAJC5	DnaJ Heat Shock Protein Family (Hsp40) Member C5	a chaperone protein that assists in the uncoating of clathrin-coated vesicles during endocytosis.
FUCA2	MUT_uned vs HD_uned	FUCA2	TRUE	-1.02062	0.0313222	0.00161926	1.50415	FUCA2	FUCA2	Fucosidase Alpha L-Fucosidase 2	encodes an enzyme known as alpha-L-fucosidase, which is involved in the breakdown of fucose-containing glycoproteins and glycolipids.
IGHV2-5	MUT_uned vs HD_uned	IGHV2-5	TRUE	-1.10524	0.0418761	0.00256107	1.37803	IGHV2-5	IGHV2-5
MMP25	MUT_uned vs HD_uned	MMP25	TRUE	-1.1299	0.0157961	0.000511335	1.80145	MMP25	MMP25	Matrix Metalloproteinase 25	Degrades various components of the extracellular matrix, playing a role in tissue remodeling and repair
TNFAIP2	MUT_uned vs HD_uned	TNFAIP2	TRUE	-1.13061	0.046301	0.00299762	1.33441	TNFAIP2	TNFAIP2	Tumor Necrosis Factor Alpha-Induced Protein 2	Negative regulator of inflammatory responses and cell survival. It is involved in modulating the NF-kB signaling pathway, which plays a crucial role in inflammation, immunity, and apoptosis.
IGFLR1	MUT_uned vs HD_uned	IGFLR1	TRUE	-1.17817	0.0428482	0.00267057	1.36807	IGFLR1	IGFLR1	IGF-Like Family Receptor 1	Involved in binding insulin-like growth factor (IGF) proteins, which are important for cell growth, differentiation, and metabolism.
MZB1	MUT_uned vs HD_uned	MZB1	TRUE	-1.29702	0.0235777	0.0010167	1.6275	MZB1	MZB1	Marginal Zone B Cell 1	Associates with immunoglobulin M (IgM) heavy and light chains and promotes IgM assembly and secretion.
A6NNZ2;P04350;P07437;P68371;Q13509;Q13885;Q3ZCM7;Q9BUF5;Q9BVA1	MUT_uned vs HD_uned	A6NNZ2;P04350;P07437;P68371;Q13509;Q13885;Q3ZCM7;Q9BUF5;Q9BVA1	TRUE	-1.34014	0.0154583	0.000496668	1.81084	A6NNZ2;P04350;P07437;P68371;Q13509;Q13885;Q3ZCM7;Q9BUF5;Q9BVA1	TUBB	Tubulin beta	constituent of microtubules
P02795;P04732;P13640;P80297;Q8N339	MUT_uned vs HD_uned	P02795;P04732;P13640;P80297;Q8N339	TRUE	-1.43125	0.0126448	0.000381833	1.89809	P02795;P04732;P13640;P80297;Q8N339	MT1/2	Metallothionein	Metallothioneins have a high content of cysteine residues that bind various heavy metals; these proteins are transcriptionally regulated by both heavy metals and glucocorticoids.
IL10RA	MUT_uned vs HD_uned	IL10RA	TRUE	-1.45594	0.00563771	0.000106231	2.2489	IL10RA	IL10RA		IL10-mediated anti-inflammatory functions
MARCKS	MUT_uned vs HD_uned	MARCKS	TRUE	-1.5192	0.0170927	0.000602561	1.76719	MARCKS	MARCKS	Myristoylated alanine-rich C-kinase substrate	Membrane-associated protein that plays a role in the structural modulation of the actin cytoskeleton, chemotaxis, motility, cell adhesion, phagocytosis, and exocytosis through lipid sequestering and/or protein docking to membranes
BASP1	MUT_uned vs HD_uned	BASP1	TRUE	-1.56692	0.00805043	0.000177948	2.09418	BASP1	BASP1	Brain Abundant Membrane Attached Signal Protein 1	This gene encodes a membrane bound protein with several transient phosphorylation sites and PEST motifs. Conservation of proteins with PEST sequences among different species supports their functional significance. PEST sequences typically occur in proteins with high turnover rates. Immunological characteristics of this protein are species specific. This protein also undergoes N-terminal myristoyl…
P35611;P35612	MUT_uned vs HD_uned	P35611;P35612	TRUE	-1.78599	0.0373194	0.00210157	1.42806	P35611;P35612	ADD1/2	Alpha-adducin/Beta-adducin	Membrane-cytoskeleton-associated protein that promotes the assembly of the spectrin-actin network
TRAV19	MUT_uned vs HD_uned	TRAV19	TRUE	-1.87299	0.0237395	0.00103228	1.62453	TRAV19	TRAV19	T cell receptor alpha variable 19	Antigen recognition in T cells
Q9UKU0;Q9ULC5	MUT_uned vs HD_uned	Q9UKU0;Q9ULC5	TRUE	-2.02159	0.0215793	0.000857542	1.66596	Q9UKU0;Q9ULC5	ACSL6/5	Long-chain-fatty-acid--CoA ligase 6/5	Catalyzes the conversion of long-chain fatty acids to their active form acyl-CoAs for both synthesis of cellular lipids, and degradation via beta-oxidation
Q96DE0;Q9BRJ7	MUT_uned vs HD_uned	Q96DE0;Q9BRJ7	TRUE	-2.03287	0.00395796	5.9281e-05	2.40253	Q96DE0;Q9BRJ7	NUDT16/NUDT16L1	U8 snoRNA-decapping enzyme/NUDT16-like protein 1	RNA-binding and decapping enzyme that catalyzes the cleavage of the cap structure of snoRNAs and mRNAs in a metal-dependent manner. /In absence of DNA damage, interacts with the tandem Tudor-like domain of TP53BP1, masking the region that binds histone H4 dimethylated at 'Lys-20' (H4K20me2), thereby preventing TP53BP1 recruitment to chromatin and maintaining TP53BP1 localization to the nucleus (P…
P01857;P01859;P0DOX5	MUT_uned vs HD_uned	P01857;P01859;P0DOX5	TRUE	-2.03337	0.0168808	0.000570919	1.77261	P01857;P01859;P0DOX5	IGHG1/2
P04908;P0C0S8;P16104;P20671;Q7L7L0;Q8IUE6;Q93077;Q96KK5;Q99878;Q9BTM1	MUT_uned vs HD_uned	P04908;P0C0S8;P16104;P20671;Q7L7L0;Q8IUE6;Q93077;Q96KK5;Q99878;Q9BTM1	TRUE	-2.15754	0.0359411	0.00195514	1.44441	P04908;P0C0S8;P16104;P20671;Q7L7L0;Q8IUE6;Q93077;Q96KK5;Q99878;Q9BTM1	H2A	Histone 2A	Component of nucleosome
P0DOX2	MUT_uned vs HD_uned	P0DOX2	TRUE	-2.28175	0.0169246	0.000574442	1.77148	P0DOX2	IGA2	Immunoglobulin alpha-2 heavy chain
SYNGR1	MUT_uned vs HD_uned	SYNGR1	TRUE	-2.28722	0.0281279	0.00134201	1.55086	SYNGR1	SYNGR1	Synaptogyrin-1	May play a role in regulated exocytosis.
DGLUCY	MUT_uned vs HD_uned	DGLUCY	TRUE	-2.36751	0.0258158	0.00116854	1.58811	DGLUCY	DGLUCY	D-glutamate cyclase	converts D-glutamate to 5-oxo-D-proline
IL17F	MUT_uned vs HD_uned	IL17F	TRUE	-2.39991	0.0163901	0.000538705	1.78542	IL17F	IL17F	Interleukin-17F	Effector cytokine of innate and adaptive immune system
P0DOX7	MUT_uned vs HD_uned	P0DOX7	TRUE	-2.50601	0.021332	0.000831088	1.67097	P0DOX7	IGK	Immunoglobulin kappa light chain
IGHG3	MUT_uned vs HD_uned	IGHG3	TRUE	-2.54695	0.0373194	0.00211863	1.42806	IGHG3	IGHG3
P01615;P01614;P06310;A0A075B6P5;A0A075B6S2;A0A075B6S6;A0A087WW87;A0A0A0MRZ7;A2NJV5	MUT_uned vs HD_uned	P01615;P01614;P06310;A0A075B6P5;A0A075B6S2;A0A075B6S6;A0A087WW87;A0A0A0MRZ7;A2NJV5	TRUE	-2.5696	0.0211815	0.000815776	1.67404	P01615;P01614;P06310;A0A075B6P5;A0A075B6S2;A0A075B6S6;A0A087WW87;A0A0A0MRZ7;A2NJV5	IGKV	Immunoglobulin kappa variable genes
A0A075B6R9;A0A0C4DH68	MUT_uned vs HD_uned	A0A075B6R9;A0A0C4DH68	TRUE	-2.66949	0.00986741	0.000255338	2.0058	A0A075B6R9;A0A0C4DH68	IGKV	Immunoglobulin kappa variable genes
ADA2	MUT_uned vs HD_uned	ADA2	TRUE	-2.67055	2e-10	0	9.69756	ADA2	ADA2
P01602;P0DOX7	MUT_uned vs HD_uned	P01602;P0DOX7	TRUE	-2.72585	0.0418761	0.00255594	1.37803	P01602;P0DOX7	IGKV	Immunoglobulin kappa variable genes
P01877;P0DOX2	MUT_uned vs HD_uned	P01877;P0DOX2	TRUE	-2.94936	0.00122874	9.6618e-06	2.91054	P01877;P0DOX2	IGHA2	Immunoglobulin heavy constant alpha 2
P01871;P0DOX6	MUT_uned vs HD_uned	P01871;P0DOX6	TRUE	-2.96766	0.0169511	0.000581025	1.7708	P01871;P0DOX6	IGHM	Immunoglobulin mu heavy chain
P0CG04;B9A064;P0DOX8	MUT_uned vs HD_uned	P0CG04;B9A064;P0DOX8	TRUE	-3.03219	0.0169511	0.00059009	1.7708	P0CG04;B9A064;P0DOX8	IGLC1/IGLL5
P01859;P01860	MUT_uned vs HD_uned	P01859;P01860	TRUE	-3.07582	0.0128193	0.00038865	1.89214	P01859;P01860	IGHG2/3
IGHM	MUT_uned vs HD_uned	IGHM	TRUE	-3.20321	0.0292311	0.00145367	1.53416	IGHM	IGHM	Immunoglobulin mu heavy chain
IGHG2	MUT_uned vs HD_uned	IGHG2	TRUE	-3.22382	0.00565649	0.000107563	2.24745	IGHG2	IGHG2
P01834;P0DOX7	MUT_uned vs HD_uned	P01834;P0DOX7	TRUE	-3.26252	0.0119959	0.000352095	1.92097	P01834;P0DOX7	IGKC/IGK
JCHAIN	MUT_uned vs HD_uned	JCHAIN	TRUE	-3.60757	0.0300669	0.00151651	1.52191	JCHAIN	JCHAIN
P01876;P01877;P0DOX2	MUT_uned vs HD_uned	P01876;P01877;P0DOX2	TRUE	-3.64896	0.0209433	0.000794322	1.67896	P01876;P01877;P0DOX2	IGHA1/2
IGKC	MUT_uned vs HD_uned	IGKC	TRUE	-3.65677	0.0316147	0.00164282	1.50011	IGKC	IGKC
P0DOY2;P0DOY3;A0M8Q6;P0CF74	MUT_uned vs HD_uned	P0DOY2;P0DOY3;A0M8Q6;P0CF74	TRUE	-3.68107	0.0209635	0.000797619	1.67854	P0DOY2;P0DOY3;A0M8Q6;P0CF74	IGLC
P01857;P01860;P01861;P0DOX5	MUT_uned vs HD_uned	P01857;P01860;P01861;P0DOX5	TRUE	-3.86774	0.0105117	0.000289905	1.97833	P01857;P01860;P01861;P0DOX5	IGHG
P01857;P0DOX5	MUT_uned vs HD_uned	P01857;P0DOX5	TRUE	-3.95991	0.0214167	0.000846527	1.66925	P01857;P0DOX5	IGHG1/IGG1	Immunoglobulin heavy constant gamma 1/Immunoglobulin gamma-1 heavy chain
IGHA1	MUT_uned vs HD_uned	IGHA1	TRUE	-3.97985	0.000267776	1.2119e-06	3.57223	IGHA1	IGHA1	Immunoglobulin heavy constant alpha 1
P0CG04;P0DOY2;P0DOY3;P0CF74;B9A064;P0DOX8	MUT_uned vs HD_uned	P0CG04;P0DOY2;P0DOY3;P0CF74;B9A064;P0DOX8	TRUE	-4.05531	0.0180136	0.000648395	1.7444	P0CG04;P0DOY2;P0DOY3;P0CF74;B9A064;P0DOX8	IGLC1/2/3/IGLL5/IGLC6/IGL1	Immunoglobulin lambda constant 1/2/3/Immunoglobulin lambda-like polypeptide 5/Immunoglobulin lambda-1 light chain

### Sheet: MUT_RNPnDMSO vs MUT_uned
Mass spec ID	Comparison	Name	significant	fold_change	p_value_adj	p_value	p_value_adj_neg_log10	Highlight	Gene	Gene name	Function
ADA2	MUT_RNPnDMSO vs MUT_uned	ADA2	TRUE	1.24594	1.29064e-05	1.6e-09	4.88919	ADA2
O75190;Q8WWF6	MUT_RNPnDMSO vs MUT_uned	O75190;Q8WWF6	TRUE	-1.19739	0.0174877	1.05615e-05	1.75727	O75190;Q8WWF6	DNAJB6/3	DnaJ homolog subfamily B member 6/3	Has a stimulatory effect on the ATPase activity of HSP70 in a dose-dependent and time-dependent manner and hence acts as a co-chaperone of HSP70/May operate as a co-chaperone of the male germ cell- and haploid stage-specific Hsp70 proteins.

### Sheet: MUT_RNPnKU vs MUT uned
Mass spec ID	Comparison	Name	significant	fold_change	p_value_adj	p_value	p_value_adj_neg_log10	Highlight	Gene	Gene name	Function						Upregulated
PARL	MUT_RNPnKU vs MUT_uned	PARL	TRUE	4.2935	0.0188841	4.56192e-05	1.7239	PARL	PARL	Presenilin-associated rhomboid-like protein, mitochondrial	Required for the control of apoptosis during postnatal growth. Essential for proteolytic processing of an antiapoptotic form of OPA1 which prevents the release of mitochondrial cytochrome c in response to intrinsic apoptotic signals (By similarity).						Downregulated
ADA2	MUT_RNPnKU vs MUT_uned	ADA2	TRUE	1.75443	7.8e-09	0	8.10707	ADA2
A6NNZ2;P04350;P07437;P68371;Q13509;Q13885;Q3ZCM7;Q9BUF5;Q9BVA1	MUT_RNPnKU vs MUT_uned	A6NNZ2;P04350;P07437;P68371;Q13509;Q13885;Q3ZCM7;Q9BUF5;Q9BVA1	TRUE	1.63708	0.0300651	0.000105313	1.52194	A6NNZ2;P04350;P07437;P68371;Q13509;Q13885;Q3ZCM7;Q9BUF5;Q9BVA1	TUBB8B/4A/4B/3/2A/8/6/2B	Tubulin beta	major constituent of microtubules
O00571;O15523;P17844;Q92841	MUT_RNPnKU vs MUT_uned	O00571;O15523;P17844;Q92841	TRUE	1.11069	0.0454675	0.000225168	1.3423	O00571;O15523;P17844;Q92841	DDX3X/3Y/5/17	ATP-dependent RNA helicase DDX3Y	Multifunctional ATP-dependent RNA helicase
O75190;Q8WWF6	MUT_RNPnKU vs MUT_uned	O75190;Q8WWF6	TRUE	-1.76597	0.00024068	7.69e-08	3.61856	O75190;Q8WWF6	DNAJB6/3	DnaJ homolog subfamily B member 6/3	Has a stimulatory effect on the ATPase activity of HSP70 in a dose-dependent and time-dependent manner and hence acts as a co-chaperone of HSP70/May operate as a co-chaperone of the male germ cell- and haploid stage-specific Hsp70 proteins.
P49792;Q99666;O14715;P0DJD0;P0DJD1	MUT_RNPnKU vs MUT_uned	P49792;Q99666;O14715;P0DJD0;P0DJD1	TRUE	-2.03546	0.0234714	6.52063e-05	1.62946	P49792;Q99666;O14715;P0DJD0;P0DJD1	RANBP2	E3 SUMO-protein ligase RanBP2	E3 SUMO-protein ligase which facilitates SUMO1 and SUMO2 conjugation by UBE2I (PubMed:11792325, PubMed:12032081, PubMed:15378033, PubMed:15931224, PubMed:22194619).
											Involved in transport factor (Ran-GTP, karyopherin)-mediated protein import via the F-G repeat-containing domain which acts as a docking site for substrates (PubMed:7775481).
											Binds single-stranded RNA (in vitro) (PubMed:7775481).
											May bind DNA (PubMed:7775481).

### Sheet: MUT_RNPnIDT vs MUT_ened
	Comparison	Name	significant	fold_change	p_value_adj	p_value	p_value_adj_neg_log10	Highlight				Upregulated
ADA2	MUT_RNPnIDT vs MUT_uned	ADA2	TRUE	1.67554	1.491e-07	0	6.82649					Downregulated
